# Widespread immune systems protect bacteria against conjugative plasmids

**DOI:** 10.64898/2026.07.06.735840

**Authors:** Ludovic Poiré, Julie Baltenneck, Salomé Guillory, Baptiste Clement, Julien Cayron, Christian Lesterlin, François Rousset, Xavier Charpentier

## Abstract

Conjugative plasmids are a class of mobile genetic elements capable of efficient transfer between bacterial cells. Although they can introduce beneficial traits such as antibiotic resistance to recipients, they may also behave as genetic parasites. Bacteria would thus be expected to have evolved barriers to plasmid conjugation. However, the distribution of these barriers and their underlying mechanisms remain poorly understood. Here, we performed a large-scale analysis of 364 diverse strains of the opportunistic pathogen *Acinetobacter baumannii* as recipients of the broad-host-range conjugative plasmids R388 and RP4. Major variations in host susceptibilities to conjugation, with limited phylogenetic association, suggested multiple and fast-evolving plasmid-specific barriers. Functional genetic analyses revealed a role for core genes, pointing to epistasis or genetic background effects. This is illustrated by the previously unrecognized role of H-NS expression in alleviating conjugation barriers in a strain-dependent manner. Most importantly, we identified three novel immune systems protecting bacteria against conjugation by R388 and RP4. Their patchy distribution within the species, and that of their homologs across bacteria, indicate that they are part of a dynamic repertoire of immune systems against conjugation. While the Ishtar system promotes plasmid loss through putative HEPN nuclease domains, Namtar and Attar sense distinct components of the R388 type IV secretion system (T4SS) to trigger a non-proliferative, energetically depleted state, analogously to the abortive infection response of anti-phage defenses. Live imaging of conjugation showed Namtar halting cell division in *Escherichia coli* recipients, conferring population-level immunity against plasmid spread via horizontal and vertical transmission. The existence of immune systems specifically targeting T4SS components suggests that conjugative plasmids impose a selective disadvantage greater than previously thought. This work reveals an additional layer of bacterial immunity directed at a class of genetic elements driving dissemination of antibiotic resistance.
