## Supplementary material for "Widespread immune systems protect bacteria against conjugative plasmids": Table S6. Oligonucleotides

### Sheet: Table S5 oligos
Genetic construction	Name	Sequence (5'-3')	Template ; usage
Modify R388 and RP4
pLP1b (pSEVA251-nluc)	LP.5	ttataattgttatccgctcacaataagcaaGGCCTCCTGTGTGAA	pSEVA251 (Martínez‐García et al., 2019) ; amplify the backbone to clone the entire nluc cargo fragment
pLP1b (pSEVA251-nluc)	LP.6	tggcgattatgcgaaagaatattggcataaCGCGTCGTGACTGG	pSEVA251 (Martínez‐García et al., 2019) ; amplify the backbone to clone the entire nluc cargo fragment
pLP1b (pSEVA251-nluc)	LP.1b	ttgcttattgtgagcggataacaattataattgtgagcggataacaattaaatctggaacgagccgtttagtccaacaattaggagaaatttatggtttttaccttagaggatttcg	pJET.Ab-pilMNOPQ::nLuc (Mazzamurro et al., 2024) ; amplify nluc under the control of Plac promoter, with 5'UTR of comEA
pLP1b (pSEVA251-nluc)	LP.4	ttatgccaatattctttcgcataatcgcca	pJET.Ab-pilMNOPQ::nLuc (Mazzamurro et al., 2024) ; amplify nluc under the control of Plac promoter, with 5'UTR of comEA
pLP2b (pSEVA251-nluc::TEV)	LP.2	ttccccgctaccactctgaaaatacaggttttcgccttctcctgacagtacaatacgctgaattg	pLP1b ; insert the TEV protease degradation tag inside the CDS of nluc
pLP2b (pSEVA251-nluc::TEV)	LP.3	tcaggagaaggcgaaaacctgtattttcagagtggtagcggggaaaatggactgaaaatagacat	pLP1b ; insert the TEV protease degradation tag inside the CDS of nluc
R388_Pc (ΔPc, nluc::TEV-lon-aac)	LP.29v2	aaatgcctcgacttcgctgctgcccaaggttgccgggtgacgcacaccgtatttcacacaggaggccttg	pLP2b ; amplify nluc::TEV and add 50-bp homology in the end for lambda-red recombination in R388 (delete Pc)
R388_Pc (ΔPc, nluc::TEV-lon-aac)	LP.31v2	TCAGCATAAAGGTCGGCACTTCGTTGGTGTTTTCTTCGTTTTTGTTCGCCGCTGCCAATATTCTTTCGCATAATCGC	pLP2b ; insert the Lon degradation tag at the end of nluc
R388_Pc (ΔPc, nluc::TEV-lon-aac)	LP.30	agccttcaggagtgagttttgtgcaataccaaccgacgacttgaccctgcTCATGAGCTCAGCCAATCG	p-ASG1 ; amplify the aac gene, add 50-bp homology in the end for lambda-red recombination in R388
R388_Pc (ΔPc, nluc::TEV-lon-aac)	LP.32v2	GAAGTGCCGACCTTTATGCTGAACGCGGGCCAGGCGAACCGCGCGCGCCAGTAATAAatcaaggcccgatccttg	p-ASG1 ; amplify the aac gene, homology to LP.31v2 for nluc::TEV-lon
R388* (ΔIntI1, ter-nluc::TEV-lon-aac)	LP.38	acgcagggaggactttccgcaaccggccgttcgatgcggcaccgatggccccggtggatgaccttttga	pX3 (Charpentier et al., 2010) ; amplify the 3xOmega terminator region and add 50-bp homology in the end for lambda-red recombination in R388 (delete IntI1)
R388* (ΔIntI1, ter-nluc::TEV-lon-aac)	LP.39	ccgcatgcgttaacctagt	pX3 (Charpentier et al., 2010) ; amplify the 3xOmega terminator region and add 50-bp homology in the end for lambda-red recombination in R388 (delete IntI1)
R388* (ΔIntI1, ter-nluc::TEV-lon-aac)	LP.40	actaggttaacgcatgcgggagtatttcacacaggaggcc	R388_Pc ; Amplify the nluc::TEV-aac region, also has homology with LP.39 to assemble the whole cassette
R388* (ΔIntI1, ter-nluc::TEV-lon-aac)	LP.41	gcccgaaaagcccggcacgggcgtcggcggcgatgacggcggcggcattaTCATGAGCTCAGCCAATCG	R388_Pc ; Amplify the nluc::TEV-aac region, and add 50-bp homology in the end for lambda-red recombination in R388 (delete IntI1)
RP4* (Δbla, ter-nluc::TEV-lon-aac)	LP.49	TAAATTAAAAATGAAGTTTTAAATCAATCTAAAGTATATATGAGTAAACTccggtggatgaccttttga	R388* ; amplify the whole cassette, and add 50-bp homology in the end for lambda-red recombination in RP4 (delete bla and its promoter)
RP4* (Δbla, ter-nluc::TEV-lon-aac)	LP.50	ACGCTTATTTTTATAGGTTAATGTCATGATAATAATGGTTTCTTAGACGTttaTCATGAGCTCAGCCAATCG	R388* ; amplify the whole cassette, and add 50-bp homology in the end for lambda-red recombination in RP4 (delete bla and its promoter)
RP4_tSaR (tetAR::aac)	LP.212	CTTGCATGCTCGCCTCCAAC	RP4 ; amplify the "Up" homology region to replace tetAR by aac
RP4_tSaR (tetAR::aac)	LP.213	CCATGTAGACAACATCCCCTCCCGTTCTGCCTTGCGCAGATGAG	RP4 ; amplify the "Up" homology region to replace tetAR by aac
RP4_tSaR (tetAR::aac)	LP.214	AGGGTGAATGAATCGGACGTTTG	RP4 ; amplify the "Down" homology region to replace tetAR by aac
RP4_tSaR (tetAR::aac)	LP.215	GCCCTAGGAGTGCGGTTGGA	RP4 ; amplify the "Down" homology region to replace tetAR by aac
RP4_tSaR (tetAR::aac)	LP.216	GGAGGGGATGTTGTCTACATGGccttgacccgcagttgcaaac	pASG1 (ref) ; amplify the aac cassette to replace tetAR in RP4
RP4_tSaR (tetAR::aac)	LP.217	CAACCGCACTCCTAGGGCtcgaaagggcagattgtgtcg	pASG1 (ref) ; amplify the aac cassette to replace tetAR in RP4
RP4_kS (Δaph)	LP.218	AGGTTCTCACACCAGAAAGGAC	RP4 ; amplify the "Up" homology region to replace aph by aac-sacB
RP4_kS (Δaph)	LP.219	ATGGCATCCCTGACAGACAAC	RP4 ; amplify the "Up" homology region to replace aph by aac-sacB
RP4_kS (Δaph)	LP.220	TGTCTGTCAGGGATGCCATATTTCATCTCCTGCTGGACGAAC	RP4 ; amplify the "Down" homology region to replace aph by aac-sacB
RP4_kS (Δaph)	LP.221	TCATGGACGGCAAGAAGCACC	RP4 ; amplify the "Down" homology region to replace aph by aac-sacB
RP4_kS (Δaph)	LP.239	GTCTGTCAGGGATGCCATGCTTCGAAGTTCCATCacccatc	pMHL-10 (Bednarczuk et al., 2024) ; amplify the aac-sacB region to delete aph
RP4_kS (Δaph)	LP.240	CGTAGTTTTCATGAGAGTCGATTGCC	pMHL-10 (Bednarczuk et al., 2024) ; amplify the aac-sacB region to delete aph
Generate a dapA auxotroph donor strain (E. coli BW25113)
BW25113 dapA::aph	LP.58	actttacagcaaaccggcatgcttaagcgccgctctgaccgtctcacgacgccgcgggaattcgat	pKD4 (Datsenko & Wanner, 2000) ; Amplify FRT_aph-FRT from pKD4 with 50-bp homology regions to delete dapA by lambda-red
BW25113 dapA::aph	LP.59	ttcacgggaagtattgtcgcgattgttactccgatggatgaaaaaggtaatacgccaagctatttaggtgacac	pKD4 (Datsenko & Wanner, 2000) ; Amplify FRT_aph-FRT from pKD4 with 50-bp homology regions to delete dapA by lambda-red
BW25113 dapA::aph	LP.60	aacctttgccaggcgc	BW25113 dapA locus ; Sequence dapA deletion in BW25113
BW25113 dapA::aph	LP.61	ctgtctgcttgcttttaatgcc	BW25113 dapA locus ; Sequence dapA deletion in BW25113
Locate Himar1 Tn insertions after pSC189 mutagenesis
x::Tn(pSC189)	LP.76	gatctgaagatcagcagttcaacctg	Tn(pSC189) ; Amplify regions surrounding Tn insertion site after pSC189 mutagenesis, after restriction/ligations with AseI/DraI
x::Tn(pSC189)	LP.77	ggaacttcggaataggaacttcaag	Tn(pSC189) ; Amplify regions surrounding Tn insertion site after pSC189 mutagenesis, after restriction/ligations with AseI/DraI
x::Tn(pSC189)	LP.77v2	cttgtcatcgtcatccttgtaatcg	Tn(pSC189) ; Sequence iPCR amplicons after pSC189 mutagenesis
Deletion/complementation of nmt and ist1 in their original strains
x::aph	LP.84	ccctctggtaaggttgggaagc	pSC189 ; amplify the aph gene to delete genes of interest
x::aph	LP.85	ggaacttcggaataggaacttcgcg	pSC189 ; amplify the aph gene to delete genes of interest
ABO22-A196 ist1::aph	LP.106	cccaaccttaccagagggcatcatcgggcgaaatggac	ABO22-196 ; amplify the "Up" homology region to delete ist1
ABO22-A196 ist1::aph	LP.107	gactcggcccctttatctctg	ABO22-196 ; amplify the "Up" homology region to delete ist1
ABO22-A196 ist1::aph	LP.108	cgaagttcctattccgaagttccaggtccttttaacaatataatcaatagcc	ABO22-196 ; amplify the "Down" homology region to delete ist1
ABO22-A196 ist1::aph	LP.109	gcactttaccttgaagaagcagg	ABO22-196 ; amplify the "Down" homology region to delete ist1
ABO21-A051 nmt::aph	LP.86	cccaaccttaccagagggtcatactccttagaggatttcggag	ABO21-A051 ; amplify the "Up" homology region to delete nmt
ABO21-A051 nmt::aph	LP.87	tggaaagggatgtttaagaatatagatgatcg	ABO21-A051 ; amplify the "Up" homology region to delete nmt
ABO21-A051 nmt::aph	LP.88	gaagttcctattccgaagttcctcgccaaactggttatttccactc	ABO21-A051 ; amplify the "Down" homology region to delete nmt
ABO21-A051 nmt::aph	LP.89	gacacaagctcaataatccgagcc	ABO21-A051 ; amplify the "Down" homology region to delete nmt
Confirm the role of hns overexpression
hns_over	LP.81	ttcctaactcttatggtgacgtgttatcac	ABO21-E077 hns_over ; amplify the region containing hns and the upstream Tn overexpressing it
hns_over	LP.112	cgctatgttgtttattaatacccgacc	ABO21-E077 hns_over ; amplify the region containing hns and the upstream Tn overexpressing it
hns_over+Δhns	LP.225	agtaagactggagtatttattaatgcttaaaaagccaagcgattctgc	ABO21-E077 hns_over ; amplify the "Up" homology region to delete hns
hns_over+Δhns	LP.226	cattaataaatactccagtcttactgacaattc	ABO21-E077 hns_over ; amplify the "Down" homology region to delete hns
Heterologous expression of the defense candidates
ABO22-H026+x(constitutive)	LP.127	gcaattcctttccctgctccgtgcatatgcttaatacagctctacc	ABO22-H026 ; amplify the "Down" homology region to integrate genes of interest in the cysI locus
ABO22-H026+x(constitutive)	LP.128	aaaaatgacccacaaaatctcttttccg	ABO22-H026 ; amplify the "Down" homology region to integrate genes of interest in the cysI locus
ABO22-H026+x(constitutive)	LP.129	cggatagcatagcgagcttttattcatc	ABO22-H026 ; amplify the "Up" homology region to integrate genes of interest in the cysI locus
ABO22-H026+x(constitutive)	LP.130	ttgattgaagtatcctgaccttccg	ABO22-H026 ; amplify the "Up" homology region to integrate genes of interest in the cysI locus
ABO22-H026+x(constitutive)	LP.155	aagctcgctatgctatccgCGTGTCGTCAGACCGTCTAC	RP4 ; amplify the tetA gene to integrate genes of interest in the cysI locus
ABO22-H026+x(constitutive)	LP.132	gctgaaaatcttctctcatccgGCCTATCGTTTCCACGATCAGC	RP4 ; amplify the tetA gene to integrate genes of interest in the cysI locus
ABO22-H026+nmt(constitutive)	LP.121v2	gagcagggaaaggaattgcactccgaaatcctctaaggagtatg	ABO21-A051 ; amplify the nmt CDS to integrate in the cysI locus
ABO22-H026+nmt(constitutive)	LP.122v2	cggatgagagaagattttcagcagtgttttcatatgattacaaaataagcgatag	ABO21-A051 ; amplify the nmt CDS to integrate in the cysI locus
ABO22-H026+atr(constitutive)	LP.145	cggatgagagaagattttcagcaaacggaagagtttaattatttgggag	ABO22-A179 ; amplify the atr CDS to integrate in the cysI locus
ABO22-H026+atr(constitutive)	LP.146	gagcagggaaaggaattgcctaaattttattattttcctgatcaatcaccc	ABO22-A179 ; amplify the atr CDS to integrate in the cysI locus
ABO22-H026+ist1(constitutive)	LP.115	gagcagggaaaggaattgccccgatgatgatggcataaatgc	ABO22-A196; amplify the ist1 CDS to integrate in the cysI locus
ABO22-H026+ist1(constitutive)	LP.116	cggatgagagaagattttcagcagaagtttccgtatataaaatgggtggtg	ABO22-A196; amplify the ist1 CDS to integrate in the cysI locus
ABO22-H026+ist2(constitutive)	LP.137	cggatgagagaagattttcagccgacaagtggtgtgtgttaaaggg	ABO22-A171 ; amplify the ist2 CDS to integrate in the cysI locus
ABO22-H026+ist2(constitutive)	LP.138	gagcagggaaaggaattgctcctttagtaccagaaatacccatgc	ABO22-A171 ; amplify the ist2 CDS to integrate in the cysI locus
ABO22-H026+nluc(constitutive)	LP.135	cggatgagagaagattttcagcatgtgtggaattgtgagcgg	pJET.Ab-pilMNOPQ::nLuc ; amplify the nluc CDS to integrate in the cysI locus
ABO22-H026+nluc(constitutive)	LP.136	gagcagggaaaggaattgcgatgctcgatgagtttttctaaTTATGCC	pJET.Ab-pilMNOPQ::nLuc ; amplify the nluc CDS to integrate in the cysI locus
ABO22-H026+x(inducible)	LP.210	ggtttatgaatcaaccttcttcaagatcagg	ABO22-H026 ; amplify the "Up" homology region to integrate genes of interest in the cysI locus
ABO22-H026+x(inducible)	LP.231	agcaaacttttatttgttatctggtaatgc	ABO22-H026 ; amplify the "Up" homology region to integrate genes of interest in the cysI locus
ABO22-H026+x(inducible)	LP.229	accagataacaaataaaagtttgcttccaagctagactgcgatgag	pUC18T-mini-Tn7T-hph-Ptet2 ; amplify the regulatory region to integrate genes of interest in the cysI locus
ABO22-H026+x(inducible)	LP.230	tgcaggatcttttgaattcttttctctatc	pUC18T-mini-Tn7T-hph-Ptet2 ; amplify the regulatory region to integrate genes of interest in the cysI locus
Deleting elements of the conjugative systems of R388 and RP4
R388* virB8::aph	LP.246	acttcagctagagggggcgctgatggcgcaggggatc	pSC189 ; amplify the aph gene to delete genes of interest
R388* virB8::aph	LP.247	cccgtaccctgtgaatagagctagacgcgtaccccagagtc	pSC189 ; amplify the aph gene to delete genes of interest
R388* virB8::aph	LP.250	cgccccctctagctgaagtcggttttggttgcttcttgc	R388 ; amplify the "Up" homology region to delete virB8
R388* virB8::aph	LP.251	atgaagaagctggttatgacggc	R388 ; amplify the "Up" homology region to delete virB8
R388* virB8::aph	LP.252	ctctattcacagggtacgggcgctgacccggaaatactcaataac	R388 ; amplify the "Down" homology region to delete virB8
R388* virB8::aph	LP.253	ggttcccgctacttagtgggg	R388 ; amplify the "Down" homology region to delete virB8
R388* trwA-virB11::aph	LP.257	cgccccctctagctgaagtggccgctattgctccaaaaa	R388 ; amplify the "Up" homology region to delete the entire conjugative system operon
R388* trwA-virB11::aph	LP.258	acactagaattgcggatggtcag	R388 ; amplify the "Up" homology region to delete the entire conjugative system operon
R388* trwA-virB11::aph	LP.259	ctctattcacagggtacggggagctaaaacggacggaaaccg	R388 ; amplify the "Down" homology region to delete the entire conjugative system operon
R388* trwA-virB11::aph	LP.260	tttccattgagcaggaaggcc	R388 ; amplify the "Down" homology region to delete the entire conjugative system operon
RP4 tra1::aph	LP.218	AGGTTCTCACACCAGAAAGGAC	RP4 ; amplify the "Up" homology region to delete the tra1 operon
RP4 tra1::aph	LP.261	cgccccctctagctgaagtACCGTTATTTGCCATTTTCATGCC	RP4 ; amplify the "Up" homology region to delete the tra1 operon
RP4 tra1::aph	LP.262	ctctattcacagggtacgggAAGGATGGATATACCGAAAAAATCGC	RP4 ; amplify the "Down" homology region to delete the tra1 operon
RP4 tra1::aph	LP.263	GCGCCTCTGCGATTCATAACG	RP4 ; amplify the "Down" homology region to delete the tra1 operon
RP4 tra2::aph	LP.264	cgccccctctagctgaagtCGCTCATCGAGCAGACGAAG	RP4 ; amplify the "Up" homology region to delete the tra2 operon
RP4 tra2::aph	LP.265	GGAACTGACCCCACAAGGCC	RP4 ; amplify the "Up" homology region to delete the tra2 operon
RP4 tra2::aph	LP.266	ctctattcacagggtacgggTTTGGCTGATCCGCATTCCG	RP4 ; amplify the "Down" homology region to delete the tra2 operon
RP4 tra2::aph	LP.267	GCAGTGCCCGGCTTTTCTC	RP4 ; amplify the "Down" homology region to delete the tra2 operon
Studying the function of the nmt_Ec homolog
R388 parS(P1)-aph	MB7	tgccccgttgagtaagaagc	RP4 ; amplify the "Up" homology region to insert the parS_P1-aph sequence in RP4
R388 parS(P1)-aph	MB8	tcaaccctggataatgccgc	RP4 ; amplify the "Up" homology region to insert the parS_P1-aph sequence in RP4
R388 parS(P1)-aph	MB9	gtcaatcctggcggattcac	RP4 ; amplify the "Down" homology region to insert the parS_P1-aph sequence in RP4
R388 parS(P1)-aph	MB10	caggcgtgtggatttgatgc	RP4 ; amplify the "Down" homology region to insert the parS_P1-aph sequence in RP4
R388 parS(P1)-aph	MB11	cggcggcgatgacggcggcggcattatccagggttgaCTTGAGCGATTGTGTAGGCTGG	parS_P1-aph synthetic fragment ; amplify the fragment to insert in RP4
R388 parS(P1)-aph	MB12	tagtgaatccgccaggattgacttgcgctgccctacctctGGTCTGCTATGTGGTGCTATCT	parS_P1-aph synthetic fragment ; amplify the fragment to insert in RP4
pTn7_integration(linearized)	FR12	AACCAGATAAGTGAAATCTAGTTC	pTn7_integration ; linearize the vector to insert various synthetic fragments (rfp, nmt_Ec)
pTn7_integration(linearized)	FR13	GGTCGACACTAGTATTACCC	pTn7_integration ; linearize the vector to insert various synthetic fragments (rfp, nmt_Ec)
