## Supplementary material for "Widespread immune systems protect bacteria against conjugative plasmids": Table S5. Plasmids

### Sheet: Table S4 plasmids
Plasmid	Comment
R388	WT, gift from S. Bigot (MMSB, Lyon, France).
RP4	WT, gift from S. Bigot (MMSB, Lyon, France).
pLP1b (pSEVA251-nluc)	pSEVA251 derivative, in which nluc has been cloned under the control of a lac promoter with addition of the 5'UTR region of the comEA gene from L. pneumophila.
pLP2b (pSEVA251-nluc::TEV)	pLP1b derivative, in which a TEV protease degradation tag has been inserted within the nluc CDS.
R388_Pc (ΔPc, nluc::TEV-lon-aac)	R388 derivative in which the nluc-TEV fragment from pLP2b has been cloned with a C-terminal lon degradation tag and fused to the aac gene.
R388-star (ΔIntI1, ter-nluc::TEV-lon-aac)	R388_Pc derivative in which the nluc-aac cargo has been inserted within the IntI1 integron.
RP4-star (Δbla, ter-nluc::TEV-lon-aac)	RP4 derivative in which the nluc-aac cargo from R388-star has been inserted within the bla gene.
RP4_tSaR (tetAR::aac)	RP4 derivative in which tetAR has been replaced with aac (tSaR = tetSensitive, apraResistant).
RP4_kS (Δaph)	RP4 derivative in which aph has been deleted using the two-step natural transformation method : Apramycin resistance selection (aac) / sucrose sensitivity counterselection (sacB). (kS = kanSensitive)
RP4_kStSaR (Δaph tetAR::aac)	RP4_kS derivative in which a tetAR::aac fragment has been naturally transformed ((kStSaR = kanSensitive, tetSensitive, apraResistant)
R388-star virB8::aph	R388-star derivative in which virB8 has been deleted through insertion of a kanamycin resistance aph gene.
R388-star trwA-virB11::aph	R388-star derivative in which the entire conjugative system operon (trwA-virB11) has been deleted through insertion of a kanamycin resistance aph gene.
RP4 tra1::aph	RP4_kStSaR derivative in which the tra1 operon (traA-traI) has been deleted through insertion of a kanamycin resistance aph gene.
RP4 tra2::aph	RP4_kStSaR derivative in which the tra2 operon (trbA-trbP) has been deleted through insertion of a kanamycin resistance aph gene.
R388 parS(P1)-aph	R388-star derivative in which the nluc-aac region has been replaced by a synthetic DNA fragment containing the parS sequence and a kanamycin resistance aph gene.
pTn7_integration	Gift from the Bershtein Lab (Addgene)
pTn7_integration_rfp	Gibson assembly product of pTn7_integration linearized vector (FR12/FR13) and a synthetic insert containing the CDS of rfp
pTn7_integration_nmt_Ec	Gibson assembly product of pTn7_integration linearized vector (FR12/FR13) and a synthetic insert containing the CDS of nmt_Ec
pTn7_helper	Gift from the Bershtein Lab (Addgene)
