## Supplementary material for "Widespread immune systems protect bacteria against conjugative plasmids": Table S4. Strains

### Sheet: Table S3 strains
Strain name	Genotype ; comment
Cloning strains
E. coli BW25113	K-12 F– Δ(araD-araB)567 ΔlacZ4787(::rrnB-3) λ– rph-1 Δ(rhaD-rhaB)568 hsdR514(rK+)
E. coli MFDpir	MG1655 glvB::[RP4-2 TetR::Mu ΔMu1::aac(3′)IV(AprR) Δaph(3′)VIII (KanS) Δnic35 ΔMu2::ble(ZeoR)] ΔdapA::(ermB-pir-116)(EryR) ΔrecA
E. coli NEB5α	K-12 fhuA2::IS2 Δ(mmuP-mhpD)169 ΔphoA8 glnX44 ϕ80d[ΔlacZ58(M15)] rfbD1 gyrA96 luxS11 recA1 endA1 rphWT thiE1 hsdR17
E. coli DH5α pir	K-12 fhuA2 lac(del)U169 phoA glnV44 Φ80' lacZ(del)M15 gyrA96 recA1 relA1 endA1 thi-1 hsdR17 ; lambda phage lysogen from S-17 λpir
E. coli MG1655 ΔRM	K-12 M1655 Δmrr-hsdRMS-mcrBC ΔmcrA
Conjugation assay and transposon mutagenesis plasmid donors
E. coli BW25113 dapA::aph	dapA::aph(3')-IIa ; DAP auxotroph
E. coli MFDpir + pSC189	Electroporation of pSC189 into MFDpir
Modify R388 and RP4
E. coli NEB5α + pLP1b	SLIC assembly product (pSEVA251-5'UTR(comEA)-Plac-nluc) transformed into E. coli NEB5α
E. coli NEB5α + pLP2b	SLIC assembly product (pSEVA251-5'UTR(comEA)-Plac-nluc::TEV) transformed into E. coli NEB5α
E. coli NEB5α + R388_Pc	Lambda-red recombination of a PCR fragment containing the pLP2b cargo fused to lon tag and aac, in E. coli NEB5α + R388
E. coli NEB5α + R388*	Lambda-red recombination of a PCR fragment containing the R388_Pc cargo, flanked with homology arms to IntI1, in E. coli NEB5α + R388
E. coli NEB5α + RP4*	Lambda-red recombination of a PCR fragment containing the R388* cargo, flanked with homology arms to bla, in E. coli NEB5α + RP4
E. coli NEB5α + RP4 tetAR::aac	Electroporation of RP4 tetAR::aac into NEB5α
E. coli NEB5α + RP4 tetAR::aac Δaph	Electroporation of RP4 tetAR::aac Δaph into NEB5α
Deletion/complementation of nmt and ist1 in their original strains
ABO22-A196 ist1::aph	Obtained by natural transformation of a ist1::aph PCR amplicon in WT ABO22-A196
ABO22-A196 ist1::aph cysI::tetA-ist1	Obtained by natural transformation of a cysI::tetA-ist1 PCR amplicon in the deletion mutant
ABO21-A051 nmt::aph	Obtained by natural transformation of a nmt::aph PCR amplicon in WT ABO21-A051
ABO21-A051 nmt::aph cysI::tetA-nmt	Obtained by natural transformation of a cysI::tetA-nmt PCR amplicon in the deletion mutant
Confirm the role of hns overexpression
ABO21-E077 hns_over	Obtained during the transposon mutagenesis screening, has a Tn(pSC189) insertion upstream of hns, overexpressing the gene (hns_over)
ABO21-E077 hns_over Δhns	Obtained by natural transformation of a hns_over+Δhns PCR amplicon in WT ABO21-E077
ABO21-A051 hns_over	Obtained by natural transformation of a PCR amplicon containing the hns_over region from ABO21-E077 hns_over
ABO22-A179 hns_over	Obtained by natural transformation of a PCR amplicon containing the hns_over region from ABO21-E077 hns_over
ABO22-A196 hns_over	Obtained by natural transformation of a PCR amplicon containing the hns_over region from ABO21-E077 hns_over
ABO22-A187 hns_over	Obtained by natural transformation of a PCR amplicon containing the hns_over region from ABO21-E077 hns_over
ABO22-A174 hns_over	Obtained by natural transformation of a PCR amplicon containing the hns_over region from ABO21-E077 hns_over
ABO22-A168 hns_over	Obtained by natural transformation of a PCR amplicon containing the hns_over region from ABO21-E077 hns_over
ABO22-A083 hns_over	Obtained by natural transformation of a PCR amplicon containing the hns_over region from ABO21-E077 hns_over
ABO21-E066 hns_over	Obtained by natural transformation of a PCR amplicon containing the hns_over region from ABO21-E077 hns_over
ABO22-H054 hns_over	Obtained by natural transformation of a PCR amplicon containing the hns_over region from ABO21-E077 hns_over
ABO22-A108 hns_over	Obtained by natural transformation of a PCR amplicon containing the hns_over region from ABO21-E077 hns_over
ABO22-A111 hns_over	Obtained by natural transformation of a PCR amplicon containing the hns_over region from ABO21-E077 hns_over
ABO22-A112 hns_over	Obtained by natural transformation of a PCR amplicon containing the hns_over region from ABO21-E077 hns_over
ABO22-E125 hns_over	Obtained by natural transformation of a PCR amplicon containing the hns_over region from ABO21-E077 hns_over
ABO23-A210 hns_over	Obtained by natural transformation of a PCR amplicon containing the hns_over region from ABO21-E077 hns_over
ABO22-H026 cysI::tetA-nmt hns_over	Obtained by natural transformation of a PCR amplicon containing the hns_over region from ABO21-E077 hns_over
ABO22-H026 cysI::tetA-atr hns_over	Obtained by natural transformation of a PCR amplicon containing the hns_over region from ABO21-E077 hns_over
ABO22-H026 cysI::tetA-nluc hns_over	Obtained by natural transformation of a PCR amplicon containing the hns_over region from ABO21-E077 hns_over
ABO22-H026 cysI::tetA-ist1 hns_over	Obtained by natural transformation of a PCR amplicon containing the hns_over region from ABO21-E077 hns_over
ABO22-H026 cysI::tetA-ist1 hns_over	Obtained by natural transformation of a PCR amplicon containing the hns_over region from ABO21-E077 hns_over
Heterologous expression of the defense candidates
ABO22-H026 cysI::tetA-nmt	Obtained by natural transformation of a cysI::tetA-nmt PCR amplicon in WT ABO22-H026
ABO22-H026 cysI::tetA-atr	Obtained by natural transformation of a cysI::tetA-atr PCR amplicon in WT ABO22-H026
ABO22-H026 cysI::tetA-ist1	Obtained by natural transformation of a cysI::tetA-ist1 PCR amplicon in WT ABO22-H026
ABO22-H026 cysI::tetA-ist2	Obtained by natural transformation of a cysI::tetA-ist2 PCR amplicon in WT ABO22-H026
ABO22-H026 cysI::tetA-nluc	Obtained by natural transformation of a cysI::tetA-nluc PCR amplicon in WT ABO22-H026
ABO22-H008 cysI::tetA-nmt	Obtained by natural transformation of a cysI::tetA-nmt PCR amplicon in WT ABO22-H008
ABO22-H008 cysI::tetA-atr	Obtained by natural transformation of a cysI::tetA-atr PCR amplicon in WT ABO22-H008
ABO22-H008 cysI::tetA-ist1	Obtained by natural transformation of a cysI::tetA-ist1 PCR amplicon in WT ABO22-H008
ABO22-H008 cysI::tetA-ist2	Obtained by natural transformation of a cysI::tetA-ist2 PCR amplicon in WT ABO22-H008
ABO22-H008 cysI::tetA-nluc	Obtained by natural transformation of a cysI::tetA-nluc PCR amplicon in WT ABO22-H008
ABO22-H026 cysI::hph-Ptet2-nmt	Obtained by natural transformation of a cysI::hph-Ptet2-nmt PCR amplicon in WT ABO22-H026
ABO22-H026 cysI::hph-Ptet2-atr	Obtained by natural transformation of a cysI::hph-Ptet2-atr PCR amplicon in WT ABO22-H026
ABO22-H026 cysI::hph-Ptet2-ist1	Obtained by natural transformation of a cysI::hph-Ptet2-ist1 PCR amplicon in WT ABO22-H026
ABO22-H026 cysI::hph-Ptet2-ist2	Obtained by natural transformation of a cysI::hph-Ptet2-ist2 PCR amplicon in WT ABO22-H026
ABO22-H026 cysI::hph-Ptet2-nluc	Obtained by natural transformation of a cysI::hph-Ptet2-nluc PCR amplicon in WT ABO22-H026
ABO22-H008 cysI::hph-Ptet2-nmt	Obtained by natural transformation of a cysI::hph-Ptet2-nmt PCR amplicon in WT ABO22-H008
ABO22-H008 cysI::hph-Ptet2-atr	Obtained by natural transformation of a cysI::hph-Ptet2-atr PCR amplicon in WT ABO22-H008
ABO22-H008 cysI::hph-Ptet2-ist1	Obtained by natural transformation of a cysI::hph-Ptet2-ist1 PCR amplicon in WT ABO22-H008
ABO22-H008 cysI::hph-Ptet2-ist2	Obtained by natural transformation of a cysI::hph-Ptet2-ist2 PCR amplicon in WT ABO22-H008
ABO22-H008 cysI::hph-Ptet2-nluc	Obtained by natural transformation of a cysI::hph-Ptet2-nluc PCR amplicon in WT ABO22-H008
Natural transformation assays
ABO22-H026 + R388*	Obtained by conjugating the plasmid into a WT ABO22-H026 recipient from Dconj
ABO22-H026 + RP4 tetAR::aac	Obtained by natural transformation of a tetAR::aac PCR amplicon in ABO22-H026 + RP4
Deleting elements of the conjugative systems of R388 and RP4
ABO22-H026 + RP4 tetAR::aac Δaph	Obtained by conjugating the plasmid into a WT ABO22-H026 recipient from Dconj
ABO22-H026 + R388* virB8::aph	Obtained by natural transformation of a virB8::aph PCR amplicon in ABO22-H026 + R388*
ABO22-H026 + R388* trwA-virB11::aph	Obtained by natural transformation of a trwA-virB11::aph PCR amplicon in ABO22-H026 + R388*
ABO22-H026 + RP4 Δaph tetAR::aac tra1::aph	Obtained by natural transformation of a tra1::aph PCR amplicon in ABO22-H026 + RP4 Δaph tetAR::aac tra1::aph
ABO22-H026 + RP4 Δaph tetAR::aac tra2::aph	Obtained by natural transformation of a tra2::aph PCR amplicon in ABO22-H026 + RP4 Δaph tetAR::aac tra1::aph
Studying the function of the nmt_Ec homolog
ABO22-H026 + R388 parS(P1)-aph	Obtained by natural transformation of a parS(P1)-aph PCR amplicon in ABO22-H026 + R388*
E. coli BW25113 + R388 parS(P1)-aph	Obtained by electroporating the plasmid into a WT E. coli BW25113
E. coli MG1655 ΔRM + pTn7_helper	Electroporation of pTn7_helper into MG1655 ΔRM
E. coli DH5α pir + pTn7_integration_rfp	Transformed a Gibson assembly product of pTn7_integration linearized vector and synthetic rfp insert
E. coli DH5α pir + pTn7_integration_nmt_Ec	Transformed a Gibson assembly product of pTn7_integration linearized vector and synthetic nmt_Ec insert
E. coli MG1655 ΔRM attTn7::rfp	Electroporation of pTn7_integration_rfp into competent MG1655 ΔRM + pTn7_helper, with the Tn7 transposase previously induced
E. coli MG1655 ΔRM attTn7::nmt_Ec	Electroporation of pTn7_integration_nmt_Ec into competent MG1655 ΔRM + pTn7_helper, with the Tn7 transposase previously induced
